# Systematic benchmarking of multi-modal approaches for tumor-naïve ctDNA detection and quantification

**DOI:** 10.64898/2026.06.19.733293

**Authors:** Ting Qi, Denis Odinokov, Lakshmi Narayanan Lakshmanan, Nathalia Graf Grachet, Melanie Lou, Seng Saelee, Gladys Garcia-Montoya, Wong Pui Mun, Rafeed Chowdhury Rahman, Hosseinali Asgharian, Andrea Teh Xin Yi, Nicole Hnin Ye Pyone, Lan Ying Wang, Guat Tin Tan, Hanaé Carrié, Avril Lim, Lau Yi Ting, Anna Gan Hwee Hsia, Polly Poon Suk Yean, Steven Ngo, Jordan Snyder, Harpreet Kaur, Aaron Tan, Yoon Sim Yap, Daniel SW Tan, Iain Bee Huat Tan, Jo-Anne Penkler, Sowmi Utiramerur, Dinesh Kumar, Anders Jacobsen Skanderup

## Abstract

Longitudinal monitoring of circulating tumor DNA (ctDNA) has emerged as a promising framework for characterizing treatment response dynamics in cancer. Scalable tumor-naïve approaches for quantifying ctDNA often involve whole-genome sequencing (WGS) or DNA methylation profiling, but their comparative performance and capacity for complementary integration remain poorly understood. Here we systematically benchmarked tumor-naïve WGS- and methylation-based ctDNA quantification methods using plasma from 150 patients with colorectal, lung and breast cancer. Using paired high-depth WGS and EM-seq data, we generated 40,000 in silico samples and evaluated detection accuracy, limits of detection (LoD) and quantification (LoQ) across cancer types and sequencing depths (0.1x–30x). We further assessed single- and multimodal method combinations, identifying conditions under which integrated approaches enhance analytical performance for detection and quantification relative to single modalities. This benchmark delineates key performance trade-offs and provides a practical framework to support method development and guide future research applications in ctDNA-based biomarker studies.
