## Supplemental table S1 for "Systematic benchmarking of multi-modal approaches for tumor-naïve ctDNA detection and quantification"

### Sheet: v1
	Method	Data modality	Code and trained model available	Methylaiton markers (3 tissues) available	Method provides TF quantification	Method passed sanity checks	Included in the study	Reference
1	ACID	any NGS read	x	NA	x	NA	No	Shen, H. et al. Briefings in Bioinformatics 25, bbae053 (2024).
2	CancerDetector	Methylation	x	x	✓	NA	No	Li, W. et al. Nucleic Acids Research 46, e89-e89 (2018).
3	CancerLocator	Methylation	✓	x	✓	NA	No	Kang, S. et al. Genome Biology 18, 53 (2017).
4	CelFEER	Methylation	✓	x	✓	NA	No	Keukeleire, P. et al. NAR Genomics and Bioinformatics 5 (2023).
5	CelFiE	Methylation	✓	✓	✓	x	No	Caggiano, C. et al. Nature Communications 12, 2717 (2021).
6	CelFiE-ISH	Methylation	✓	x	✓	x	No	Unterman, I. et al. Genome Biol 25, 151 (2024).
7	cfDecon	Methylation	x	NA	✓	NA	No	Wang, Y. et al. bioRxiv, 2025.2002.2011.637663 (2025).
8	cfNoMe	Methylation	✓	✓	✓	✓	Yes	Erger, F. et al. Genome Med 12, 54 (2020)
9	cfSort	Methylation	✓	✓	✓	✓	Yes	Li, S. et al. Proc. Natl. Acad. Sci. U.S.A. 120, e2305236120 (2023)
10	CRAG	Fragmentomics	✓	NA	x	NA	No	Zhou, X. et al. Genome Med 14, 138 (2022).
11	DELFI	Fragmentomics	x	NA	x	NA	No	Cristiano, S. et al. Nature 570, 385-389 (2019).
12	DISMIR	Methylation	x	x	✓	NA	No	Li, J. et al. Briefings in Bioinformatics 22, bbab250 (2021).
13	Fragle	Fragmentomics	✓	NA	✓	✓	Yes	Zhu, G. et al. Nature Biomedical Engineering 9, 307-319 (2025).
14	Griffin	Fragmentomics	✓	NA	x	NA	No	Doebley, A.-L. et al. Nature Communications 13, 7475 (2022).
15	ichorCNA	CNA	✓	NA	✓	✓	Yes	Adalsteinsson, V.A. et al. Nature Communications 8, 1324 (2017).
16	iLLMAC	Fragmentomics	x	NA	x	NA	No	Liu, J. et al. Briefings in Bioinformatics 25, bbae430 (2024).
17	MetDecode	Methylation	✓	x	✓	NA	No	Passemiers, A. et al. Bioinformatics 40 (2024).
18	MethAtlas	Methylation	✓	✓	✓	✓	Yes	Moss, J. et al. Nature Communications 9, 5068 (2018).
19	MethyIBERT	Methylation	x	x	✓	NA	No	Jeong, Y. et al. bioRxiv, 2023.2010.2029.564590 (2024).
20	MIMESIS	Methylation	✓	✓	✓	✓	Yes	Romagnoli, D. et al. Briefings in Bioinformatics, bbad015 (2023).
21	NDRquant	Fragmentomics	x	NA	✓	NA	No	Zhu, G. et al. Nature Communications 12, 2229 (2021).
22	SRFD-Bayes	Methylation	✓	✓	✓	✓	Yes	Zhou, X. et al. Nat Communications 13, 7694 (2022).
23	THEMIS	Multi-modal	x	NA	x	NA	No	Bie, F. et al. Nature Communications 14, 6042 (2023).
24	TOTEM	Methylation	x	x	x	NA	No	Xiong, D. et al. BMC Cancer 24, 840 (2024).
25	TuFEst	Fragmentomics	x	NA	✓	NA	No	Lin, Z. et al. Cancer Research 82, 5162-5162 (2022).
26	uMAC	Multi-modal	✓	x	✓	NA	No	Wei, Q. et al. Briefings in Bioinformatics 23, bbac200 (2022).
27	UXM	Methylation	✓	✓	✓	✓	Yes	Loyfer, N. et al. Nature 613, 355-364 (2023).
28	WPS	Fragmentomics	x	NA	x	NA	No	Snyder, M.W. et al. Cell 164, 57-68 (2016).
29	WiseCondorX	CNA	✓	NA	x	NA	No	Raman, L. et al. Nucleic Acids Res 47, 1605-1614 (2019).
