## supplemental table S2 for "Systematic benchmarking of multi-modal approaches for tumor-naïve ctDNA detection and quantification"

### Sheet: QC_info
subject_id	primary_tumor_site	subject_age	emseq_duplication	CtoT_conversion_efficiency_lambda	emseq_depth	wgs_depth	wgs_duplication	patient_gender_recorded	disease_stage	median_TF
BRA0377	Breast	44.3	28.2609	99.5775	62.6715	52.0518	10.5064	Female	IV	0.3333
BRA0403	Breast	67.9	19.2016	99.6435	54.1842	48.0327	8.9558	Female	IV	0.0491
BRA0415	Breast	48.7	19.5452	99.5831	70.9218	56.3602	10.6906	Female	IV	0.016
BRA0424	Breast	52.2	23.7289	99.5919	81.8265	43.5673	9.1589	Female	IV	0.1101
BRA0428	Breast	38.7	29.3664	99.5265	68.919	43.7474	9.8894	Female	IV	0.0013
BRA0453	Breast	44.6	21.4096	99.6031	65.3515	45.7061	9.7167	Female	IV	0.3786
BRA0461	Breast	44.3	23.3079	99.5473	57.1897	55.6028	11.9847	Female	IV	0.0096
BRA0466	Breast	61.3	23.2203	99.6706	77.1688	45.5853	9.9731	Female	IV	0.0215
BRA0513	Breast	63.7	25.8415	99.5659	73.2081	54.6787	9.9083	Female	IV	0.3962
BRA0520	Breast	61.5	20.5861	99.5976	67.8471	52.9055	8.9811	Female	IV	0.0494
BRA0551	Breast	62.8	24.4292	99.578	65.6603	57.6885	11.1053	Female	IV	0.0886
BRA0594	Breast	41	23.5296	99.5639	64.6525	60.8233	11.1294	Female	IV	0.3169
BRA0595	Breast	56.3	22.0464	99.6151	56.6363	52.9818	10.5486	Female	IV	0.2365
BRA0647	Breast	53.7	23.3148	99.6506	59.3335	56.7256	11.8563	Female	IV	0.2078
BRA0679	Breast	44.2	22.2366	99.6767	66.6895	49.8208	10.2604	Female	IV	0.2114
BRA0721	Breast	62.6	24.0994	99.6648	72.7399	54.0691	10.3647	Female	IV	0.1204
BRA0726	Breast	30.1	29.3937	99.6551	93.4619	60.3713	11.2641	Female	IV	0.2277
BRA0755	Breast	71	29.7879	99.6539	111.306	58.4203	10.5379	Female	IV	0.2588
BRA0793	Breast	30.3	33.9418	99.674	94.7801	71.332	16.3882	Female	IV	0.0436
BRA0795	Breast	49.4	29.6114	99.646	94.1914	58.8759	10.9194	Female	IV	0.01
BRA0838	Breast	35.6	29.5318	99.6402	97.0792	93.5414	14.9307	Female	IV	0.0318
BRA0841	Breast	53	31.4207	99.6849	85.0111	98.6938	19.3718	Female	IV	0.0061
BRA0850	Breast	56.5	23.5928	99.7026	83.2513	93.4468	15.0693	Female	IV	0.0615
BRA0864	Breast	41.2	31.3024	99.7187	100.906	90.9578	14.5538	Female	IV	0.4
BRA0874	Breast	55.3	26.5895	99.6411	96.0762	111.234	17.0156	Female	IV	0.1808
BRA0899	Breast	46.2	27.5431	99.7037	97.0232	99.8129	16.7422	Female	IV	0.0031
BRA0925	Breast	54.6	27.5458	99.739	114.348	110.998	15.8028	Female	IV	0.4
BRA0938	Breast	42.7	20.5172	99.5697	87.1761	95.7133	14.596	Female	IV	0.0832
BRA0939	Breast	46.1	27.5022	99.6665	92.8718	91.2957	15.743	Female	IV	0.2596
BRA0941	Breast	73.2	28.6968	99.6768	98.2424	102.205	16.6115	Female	IV	0.0102
BRA1008	Breast	44.5	31.9785	99.685	98.7482	104.908	16.8707	Female	IV	0.0908
BRA1072	Breast	64.1	31.3778	99.6693	72.921	109.547	18.2524	Female	IV	0.0166
BRA1208	Breast	46.1	30.9872	99.655	100.996	99.388	15.9204	Female	IV	0.0163
BRA1209	Breast	39.9	20.01	99.7033	85.5357	108.076	15.6288	Female	IV	0.1495
BRA1211	Breast	38	26.504	99.7692	112.877	107.107	18.1017	Female	IV	0.0114
BRA1304	Breast	56.5	25.7832	99.6492	78.5402	96.5644	15.5786	Female	IV	0.022
BRA1327	Breast	49	37.4006	99.5799	87.0456	84.106	16.0726	Female	IV	0.0381
BRA1377	Breast	71	26.4845	99.5609	109.46	103.134	14.6977	Female	IV	0.1764
BRA1399	Breast	53.5	30.2102	99.6172	97.0342	103.111	16.3952	Female	IV	0.0543
BRAOHIO014	Breast	35.7	36.0595	99.6152	87.425	98.3269	15.249	Female	IV	0.2909
BRAOHIO028	Breast	42	33.0822	99.4908	95.9984	111.076	18.8933	Female	IV	0.0239
BRAOHIO054	Breast	41	28.0358	99.4799	92.6711	95.8281	14.2308	Female	IV	0.1821
BRAOHIO291	Breast	61	29.0854	99.5337	85.4126	88.7761	15.9391	Female	IV	0.0036
BRAOHIO308	Breast	54	27.6159	99.5122	85.5713	96.5299	15.7774	Female	IV	0.0295
BRAOHIO316	Breast	48	27.9681	99.6153	81.811	97.48	17.0476	Female	IV	0.0023
BRAOHIO376	Breast	48	24.347	99.6294	82.5876	108.336	17.5849	Female	IV	0.0144
BRAOHIO380	Breast	47	21.7637	99.6394	70.4021	96.4646	15.9474	Female	IV	0.137
BRAOHIO382	Breast	48	22.698	99.6064	65.5481	88.9628	15.6951	Female	IV	0.1074
BRAOHIO392	Breast	31	17.4193	99.327	62.3269	99.4361	12.8033	Female	IV	0.2036
BRAOHIO393	Breast	62	22.2089	99.3275	61.8323	108.165	17.2081	Female	IV	0.0248
CRC1293	Colon	71	24.6585	99.3981	76.8103	107.188	16.453	Female	III	0.019
CRC1447	Colon	44	26.1721	99.5561	52.9881	88.4851	17.5093	Female	IV	0.375
CRC1490	Colon	60	21.239	99.5275	60.9566	94.585	14.0456	Male	IV	0.093
CRC1531	Colon	62	19.4336	99.5788	60.6705	98.099	14.5781	Male	IV	0.4
CRC1620	Colon	36	23.9998	99.6491	69.6446	92.7004	15.2819	Female	IV	0.2076
CRC1877	Colon	77	20.4559	99.5992	68.528	79.4031	17.507	Male	III	0.3741
CRC1915	Colon	51	26.8784	99.5923	104.525	99.6797	16.3992	Female	IV	0.031
CRC1991	Colon	67	31.9553	99.6067	93.8795	93.4113	17.6513	Female	IV	0.006
CRC2063	Colon	59	27.5982	99.5795	74.86	90.3274	13.7338	Female	IV	0.129
CRC2089	Colon	64	27.7735	99.6053	87.7794	102.974	14.8144	Female	III	0.0026
CRC2202	Colon	67	23.695	99.6637	76.7971	88.2739	18.6962	Female	IV	0.002
CRC2416	Colon	75	27.7173	99.6555	93.2173	89.7502	16.8514	Male	IV	0.1508
CRC2445	Colon	33	28.4877	99.6959	78.4341	71.5965	16.5322	Female	IV	0.4
CRC2517	Colon	69	27.9001	99.6858	80.8878	85.7569	20.3131	Male	IV	0
CRC2655	Colon	72	38.0732	99.6807	92.1572	87.5884	19.9746	Male	IV	0.1091
CRC2697	Colon	59	26.3843	99.6488	97.8324	112.754	16.068	Male	IV	0.0498
CRC2739	Colon	68	28.4517	99.5999	96.4943	95.9909	14.6096	Male	IV	0.225
CRC2755	Colon	59	30.6849	99.162	91.9424	113.861	17.9198	Male	III	0.4
CRC2793	Colon	40	28.5204	99.7524	79.5472	83.3589	17.8336	Female	IV	0.003
CRC2860	Colon	56	29.1982	99.6881	86.4809	93.467	14.6362	Male	IV	0.289
CRC2863	Colon	69	35.5615	99.1693	76.7243	82.3697	16.8469	Female	IV	0.4
CRC2866	Colon	50	34.5473	99.6247	79.3397	76.6596	13.6116	Male	IV	0.361
CRC287	Colon	48	28.8098	99.6801	114.37	92.103	13.372	Female	III	0.2791
CRC2882	Colon	72	23.4938	99.6668	86.8296	90.1965	14.2772	Female	IV	0.057
CRC2911	Colon	55	26.2531	99.7206	78.0643	94.431	15.5076	Female	IV	0.025
CRC2916	Colon	46	24.6142	99.6697	75.8498	104.918	14.3905	Female	III	0.4
CRC2919	Colon	64	28.8889	99.7348	106.763	80.7526	16.8894	Male	IV	0.4
CRC3035	Colon	64	22.6631	99.7689	81.1385	98.695	14.8559	Male	IV	0.226
CRC3156	Colon	68	26.9627	99.6399	76.9744	84.0186	17.7277	Male	IV	0
CRC3157	Colon	59	21.1394	99.745	84.3641	96.5694	13.7066	Male	III	0.4
CRC3173	Colon	55	21.7802	99.6302	77.7808	117.128	18.1698	Male	IV	0.4
CRC3174	Colon	38	21.0839	99.6853	82.6447	73.7741	16.5005	Male	IV	0.4
CRC3186	Colon	71	26.87	99.639	89.0743	63.4375	12.7488	Female	IV	0.031
CRC3201	Colon	64	18.873	99.7434	79.0612	51.9093	10.1202	Male	IV	0.4
CRC3297	Colon	74	26.6711	99.7028	65.9631	50.4761	10.0861	Male	IV	0.4
CRC3312	Colon	77	21.7807	99.6565	89.2107	51.9146	10.2699	Male	IV	0.0469
CRC3319	Colon	60	22.2922	99.7087	79.0011	71.1559	14.8265	Male	IV	0.194
CRC3325	Colon	38	18.0313	99.6884	78.5178	52.3455	10.4507	Female	IV	0.0976
CRC3342	Colon	72	22.5236	99.7312	98.9075	51.6076	11.1158	Female	IV	0.132
CRC3398	Colon	74	21.4452	99.7093	77.8819	46.3624	9.8796	Male	IV	0.06
CRC3461	Colon	61	21.7757	99.7533	73.7622	51.5091	10.1207	Female	IV	0.0054
CRC3492	Colon	68	24.4995	98.9561	78.5293	55.0306	11.6456	Female	IV	0.0543
CRC3518	Colon	68	22.3367	99.7473	76.3552	85.1399	16.1051	Female	IV	0.105
CRC3588	Colon	60	30.2476	99.7574	103.495	52.2224	11.7581	Male	IV	0.0007
CRC3627	Colon	62	20.7725	99.7245	78.2178	83.128	19.8032	Male	IV	0.1335
CRC3671	Colon	64	24.3659	99.7614	75.3364	80.4818	19.4924	Female	IV	0.0805
CRC3789	Colon	71	19.2745	99.1323	80.2225	76.8523	18.6752	Male	IV	0.0614
CRC53	Colon	67	18.9394	99.234	83.3327	92.2313	15.0744	Female	IV	0.4
CRC598	Colon	52	24.9931	99.0365	88.0852	81.2895	19.0683	Female	IV	0.0686
CRC875	Colon	59	26.1017	99.1467	95.3743	112.725	20.0796	Female	III	0.034
LUN1000	Lung	60	22.2296	99.104	75.1443	75.2851	16.1096	Female	IV	0.0003
LUN1186	Lung	58	28.5384	99.185	82.9676	96.0109	14.8607	Male	IV	0.2512
LUN1195	Lung	65	26.4453	99.044	90.1506	104.481	18.196	Male	IV	0.0008
LUN1394	Lung	66	24.2241	99.2187	74.0737	90.3342	23.4797	Male	IV	0.0532
LUN1738	Lung	61	22.6557	99.153	80.1869	98.2905	16.3795	Female	IV	0.2264
LUN1782	Lung	59	20.1397	99.2424	74.1294	113.032	16.7994	Male	IV	0.2831
LUN1824	Lung	73	25.7917	99.2162	91.2971	106.922	18.1991	Male	IV	0.004
LUN1914	Lung	76	22.0069	98.7183	78.6352	107.359	19.4709	Male	IV	0.0076
LUN1947	Lung	45	21.7211	99.2865	73.1359	81.0193	16.7914	Male	IV	0.0427
LUN2048	Lung	56	25.992	98.9967	84.9503	112.694	19.8176	Female	IV	0.0722
LUN2261	Lung	88	22.6043	99.0407	86.5681	103.537	17.2145	Female	IV	0.0112
LUN2274	Lung	73	23.9436	99.2846	77.482	81.828	17.428	Female	IV	0.2961
LUN2345	Lung	65	20.7646	99.2091	87.6628	108.036	18.3279	Female	IV	0.0446
LUN2523	Lung	70	15.2366	98.615	109.8	111.635	14.9582	Male	IV	0.0598
LUN2561	Lung	66	16.4867	99.1231	74.5749	101.576	15.6162	Male	IV	0.163
LUN2626	Lung	70	23.2299	99.0629	84.3818	108.628	19.0116	Male	IV	0.0022
LUN2634	Lung	64	38.7076	98.9958	55.276	115.533	20.5913	Male	IV	0.0011
LUN2684	Lung	67	23.7802	99.1564	90.2521	96.6638	17.4593	Male	IV	0.0193
LUN2719	Lung	66	26.805	99.086	105.144	109.166	17.967	Female	IV	0.0002
LUN2723	Lung	60	19.3737	99.3486	84.8482	105.784	17.559	Female	IV	0.1072
LUN2780	Lung	71	28.917	99.3215	70.3966	91.9737	15.7161	Male	IV	0.2574
LUN2796	Lung	61	31.8919	99.0874	86.6857	103.124	18.7404	Female	IV	0.0013
LUN2871	Lung	71	21.0051	99.1439	80.4356	95.7021	14.1179	Female	IV	0.0236
LUN2896	Lung	69	30.9419	99.1959	91.3868	68.4674	18.4064	Male	IV	0.0033
LUN2936	Lung	63	30.2619	98.9966	64.6849	112.757	20.1028	Female	IV	0.0004
LUN2943	Lung	61	17.3615	99.0562	84.7063	106.178	17.8653	Male	IV	0.0292
LUN3026	Lung	71	21.3619	99.3968	93.7713	76.6193	16.8695	Male	IV	0.0649
LUN3035	Lung	49	43.6811	99.3626	95.0125	99.7672	18.2888	Male	IV	0.0102
LUN3117	Lung	73	26.9091	99.3584	83.9503	80.4496	18.7578	Male	IV	0.0994
LUN3139	Lung	66	22.3322	99.2516	104.29	96.6561	18.9622	Female	IV	0.0028
LUN3152	Lung	73	17.7953	96.3041	68.9498	110.134	18.1998	Male	IV	0.0001
LUN3200	Lung	74	15.6915	99.3482	98.0447	105.759	14.5593	Male	IV	0.1821
LUN3319	Lung	42	24.4401	99.2086	107.967	99.6928	17.5557	Male	IV	0.0018
LUN3385	Lung	56	16.1567	99.3798	75.3429	81.4164	14.7051	Male	IV	0.2084
LUN3388	Lung	66	17.2808	99.2993	91.043	111.915	18.2747	Female	IV	0.1502
LUN3408	Lung	56	20.4846	99.3509	98.0565	90.0318	14.1203	Female	IV	0.1251
LUN3417	Lung	62	18.8143	99.2682	83.5985	101.372	17.5662	Male	IV	0.1394
LUN3476	Lung	88	21.5613	99.2773	118.347	97.2815	16.4281	Male	IV	0.0018
LUN3481	Lung	55	22.3891	99.3145	94.832	100.646	18.3369	Male	IV	0.1683
LUN3596	Lung	58	20.5118	99.007	92.5546	96.6954	17.266	Female	IV	0.0105
LUN3612	Lung	68	19.453	99.2734	89.2522	85.3184	18.7936	Female	IV	0.0075
LUN3707	Lung	70	19.5783	99.2488	84.9522	101.116	17.5865	Female	IV	0.003
LUN3723	Lung	79	22.7609	99.1343	96.8162	97.7307	17.7045	Female	IV	0.0023
LUN3764	Lung	69	23.0427	98.9997	92.4019	73.5841	18.7868	Female	IV	0.0007
LUN3854	Lung	70	19.5397	98.8299	86.3407	107.979	19.2351	Female	IV	0.0193
LUN3869	Lung	76	26.7392	99.2483	116.993	93.6508	18.0722	Female	IV	0.0001
LUN3899	Lung	82	25.2328	98.7197	107.587	103.913	20.4684	Female	IV	0.0007
LUN3908	Lung	55	21.3973	98.8125	83.8012	103.565	19.0866	Female	IV	0.011
LUN3962	Lung	68	23.272	99.0692	91.4008	97.723	15.6626	Male	IV	0.0376
LUN4260	Lung	61	20.9939	99.0067	77.8168	87.2825	19.3172	Male	IV	0.0206
CAC-HEA-0101	Healthy	43	18.8713	99.2455	83.2628	105.879	20.6333	Female	NA	0
CAC-HEA-0102	Healthy	57	19.9502	99.3614	85.959	84.7795	20.482	Female	NA	0
CAC-HEA-0103	Healthy	35	23.8755	99.3056	92.1911	80.8523	20.5477	Female	NA	0
CAC-HEA-0104	Healthy	54	23.5076	99.35	91.5777	82.3766	20.3111	Male	NA	0
CAC-HEA-0105	Healthy	45	23.6406	99.2166	96.3208	86.7513	17.071	Female	NA	0
CAC-HEA-0107	Healthy	29	23.8366	99.2882	98.3937	90.9153	20.6789	Female	NA	0
CAC-HEA-0111	Healthy	52	18.4588	99.4165	81.9586	90.5709	21.3235	Male	NA	0
CAC-HEA-0112	Healthy	60	25.6137	99.4375	88.6319	85.672	20.596	Female	NA	0
CAC-HEA-0113	Healthy	43	23.0979	99.4221	70.3232	94.6395	16.1397	Female	NA	0
CAC-HEA-0115	Healthy	39	23.7258	99.4202	66.628	84.975	18.2771	Male	NA	0
CAC-HEA-0116	Healthy	62	22.9428	99.3283	86.8056	91.8067	18.9155	Female	NA	0
CAC-HEA-0117	Healthy	40	29.4398	98.7894	80.9522	100.235	20.4002	Male	NA	0
CAC-HEA-0118	Healthy	45	25.1755	99.2264	86.6027	85.2428	17.9637	Female	NA	0
CAC-HEA-0119	Healthy	49	24.1318	99.3247	98.3021	96.6669	19.6002	Female	NA	0
CAC-HEA-0120	Healthy	56	24.7406	99.1829	73.9974	101.62	19.5598	Female	NA	0
CAC-HEA-0121	Healthy	36	24.8519	98.7917	64.4461	95.2933	19.4844	Female	NA	0
